# bettercallsal: better calling of *Salmonella* serotypes from enrichment cultures using shotgun metagenomic profiling and its application in an outbreak setting

**DOI:** 10.1101/2023.04.06.535929

**Authors:** Kranti Konganti, Elizabeth Reed, Mark Mammel, Tunc Kayikcioglu, Rachel Binet, Karen Jarvis, Christina M. Ferreira, Rebecca L. Bell, Jie Zheng, Amanda M. Windsor, Andrea Ottesen, Christopher Grim, Padmini Ramachandran

## Abstract

Precise and rapid identification of *Salmonella* serotypes from suspect food matrices is critical for successful source attribution of illness outbreaks (Scallan et al., 2011). Currently, close to 3% of U.S. foodborne *Salmonella* outbreaks have been attributed to multiple S*almonella* serotypes (2.85%, 2000 - 2020) (CDC, 2022). Recent foodborne outbreaks that have been attributed to multiple *Salmonella* serotypes force us to question whether these are rare events or if previous methods simply did not have the throughput to provide an accurate picture of the complex ecology that is connected to outbreak etiologies. (Hassan et al., 2019; FDA, 2021; Whitney et al., 2021).

An *in-silico* benchmark dataset, comprising 29 unique *Salmonella*, 46 non-*Salmonella* bacterial and 10 viral genomes, was generated with varying read depths. For outbreak samples, analysis was performed on previously sequenced pre-enrichments and selective enrichments of papayas and peaches (fruits and leaves) that led to the identification of multiple serovars. Data analyses was performed using a custom-built *k-mer* tool, SeqSero2, Kallisto and bettercallsal.

The *in-silico* dataset analyzed with bettercallsal had accuracy, recall and specificity of 95%, 96% and 98 % respectively. In the papaya outbreak samples, bettercallsal identified multiple serovar presence in concordance with Bioplex assay results and the genome hits assigned to the samples are *Salmonella* isolates from the papaya outbreak as evident by NCBI SNP cluster information. In peach outbreak samples, bettercallsal identified both the serovars (Alachua and Gaminara) in concordance with *k*-mer analysis and the Luminex xMap assay. bettercallsal outperformed *k-mer*, Kallisto and Seqsero2 in identifying multiple serovars from enrichment cultures using shotgun metagenomics sequencing.

Most *Salmonella* subtyping work has relied upon WGS methods which focuses on the high-resolution analysis of single genomes, or multiple single genomes picked from colonies on agar. Here we introduce laboratory and bioinformatics innovations for a metagenomic outbreak response workflow that accurately identifies multiple *Salmonella* serovars at the same time in a much higher throughput approach. bettercallsal is one of the first analysis tools that can potentially identify multiple *Salmonella* spp. serotypes from a metagenomic or quasi-metagenomic datasets with accuracy and can provide early insights into the etiology of the sample.
