## Supplementary file 3 for "bettercallsal: better calling of *Salmonella* serotypes from enrichment cultures using shotgun metagenomic profiling and its application in an outbreak setting"

dataset	size	url
sal_cov5x	3 GB	https://cfsan-pub-xfer.s3.amazonaws.com/Kranti.Konganti/bettercallsal/manuscript/sim_reads/sal_cov5x_MS.tar.bz2
sal_cov1-5x	2.3GB	https://cfsan-pub-xfer.s3.amazonaws.com/Kranti.Konganti/bettercallsal/manuscript/sim_reads/sal_cov1-5x_MS.tar.bz2
sal_abn_lognormal	35 GB	https://cfsan-pub-xfer.s3.amazonaws.com/Kranti.Konganti/bettercallsal/manuscript/sal_abn_lognormal_MS.tar.bz2
mix1 to mix4	86 GB	https://cfsan-pub-xfer.s3.amazonaws.com/Kranti.Konganti/bettercallsal/manuscript/sal_mix_1-4_reads_MS.tar.bz2
